# Androgen Regulates SARS-CoV-2 Receptor Levels and Is Associated with Severe COVID-19 Symptoms in Men

**DOI:** 10.1101/2020.05.12.091082

**Authors:** Zaniar Ghazizadeh, Homa Majd, Mikayla Richter, Ryan Samuel, Seyedeh Maryam Zekavat, Hosseinali Asgharian, Sina Farahvashi, Ali Kalantari, Jonathan Ramirez, Hongyu Zhao, Pradeep Natarajan, Hani Goodarzi, Faranak Fattahi

## Abstract

Severe acute respiratory syndrome coronavirus 2 (SARS-CoV-2) infection has led to a global health crisis, and yet our understanding of the disease pathophysiology and potential treatment options remains limited. SARS-CoV-2 infection occurs through binding and internalization of the viral spike protein to angiotensin converting enzyme 2 (ACE2) on the host cell membrane. Lethal complications are caused by damage and failure of vital organs that express high levels of ACE2, including the lungs, the heart and the kidneys. Here, we established a high-throughput drug screening strategy to identify therapeutic candidates that reduce ACE2 levels in human embryonic stem cell (hESC) derived cardiac cells. Drug target analysis of validated hit compounds, including 5 alpha reductase inhibitors, revealed androgen signaling as a key modulator of ACE2 levels. Treatment with the 5 alpha reductase inhibitor dutasteride reduced ACE2 levels and internalization of recombinant spike receptor binding domain (Spike-RBD) in hESC-derived cardiac cells and human alveolar epithelial cells. Finally, clinical data on coronavirus disease 2019 (COVID-19) patients demonstrated that abnormal androgen states are significantly associated with severe disease complications and cardiac injury as measured by blood troponin T levels. These findings provide important insights on the mechanism of increased disease susceptibility in male COVID-19 patients and identify androgen receptor inhibition as a potential therapeutic strategy.
