## Supplementary Table 1 for "Androgen Regulates SARS-CoV-2 Receptor Levels and Is Associated with Severe COVID-19 Symptoms in Men"

### Sheet: corrected_z.score
Drug name	Normalized z-score
Propranolol HCl	-3.63393
Dronedarone HCl	-3.48312
Butoconazole nitrate	-3.27563
Rosiglitazone maleate	-3.27563
Sulindac	-2.99496
Finasteride	-2.95491
Deflazacort	-2.91189
Brompheniramine hydrogen maleate	-2.69265
CX-4945 (Silmitasertib)	-2.6539
Methyclothiazide	-2.64883
Aspartame	-2.64746
Malotilate	-2.56416
Saxagliptin	-2.55166
Didanosine	-2.48198
Oxybuprocaine HCl	-2.45944
Vitamin C	-2.45136
Ketoconazole	-2.42269
Resminostat	-2.41753
Zalcitabine	-2.29801
Sulbactam sodium	-2.27225
Fenoprofen Calcium	-2.23223
Alibendol	-2.15278
Raltegravir (MK-0518)	-2.15278
Chlorprothixene	-2.14974
Saxagliptin hydrate	-2.1331
Fasudil (HA-1077) HCl	-2.12986
Retapamulin	-2.12516
Taladegib (LY2940680)	-2.12243
Erdosteine	-2.1194
L-Thyroxine	-2.08336
Primidone	-2.06207
Meclizine 2HCl	-2.06207
Broxyquinoline	-2.05868
Formestane	-2.02608
Diclofenac Sodium	-2.02608
Ruxolitinib (INCB018424)	-2.02594
Bromhexine HCl	-1.99919
Pheniramine Maleate	-1.99124
Mepiroxol	-1.99011
Aminothiazole	-1.98819
Tiratricol	-1.98209
Diclazuril	-1.98132
Mometasone furoate	-1.97835
Gliquidone	-1.95926
Isotretinoin	-1.95821
Sodium salicylate	-1.94863
Imipramine HCl	-1.93582
Tolnaftate	-1.92501
Meprednisone	-1.90953
Camostat Mesilate	-1.90777
Nicorandil	-1.85448
Guanabenz Acetate	-1.84615
Macitentan	-1.84174
Estradiol	-1.83369
Lansoprazole	-1.8314
Benzethonium Chloride	-1.79991
Tebipenem Pivoxil	-1.79913
Loxoprofen	-1.78588
Azaperone	-1.77468
Sotagliflozin (LX4211)	-1.76735
Sulfamerazine	-1.74806
Dutasteride	-1.74733
Chloramphenicol	-1.72703
Methoxsalen	-1.72407
Cetirizine DiHCl	-1.72253
Arecoline	-1.72007
Ketotifen Fumarate	-1.704
Ponesimod	-1.69113
Trimipramine Maleate	-1.68721
Mianserin HCl	-1.68437
Cysteamine HCl	-1.68341
Entacapone	-1.68195
Valnemulin HCl	-1.66735
Reserpine	-1.64865
Ifosfamide	-1.63975
Detomidine HCl	-1.63564
Azathioprine	-1.63309
S-Ruxolitinib (INCB018424)	-1.63243
Miconazole	-1.62997
Spironolactone	-1.62952
Pralatrexate	-1.61977
CEP-18770 (Delanzomib)	-1.61312
Lornoxicam	-1.60453
Escitalopram Oxalate	-1.60346
Ethacridine lactate monohydrate	-1.59336
Tazarotene	-1.5866
Flumazenil	-1.58219
Sertraline HCl	-1.58038
Amiodarone HCl	-1.57077
Tamoxifen Citrate	-1.57077
Fludarabine	-1.56898
Deferasirox	-1.55579
Tacrine HCl	-1.53482
Fluticasone propionate	-1.52602
Trometamol	-1.5259
Tolazamide	-1.52461
Nalmefene HCl	-1.52079
Vitamin E	-1.52079
Domiphen Bromide	-1.51591
Triamcinolone	-1.5121
Trospium chloride	-1.50654
Lopinavir	-1.49679
Sulfamethazine	-1.49456
Norfloxacin	-1.48592
Atovaquone	-1.48037
Ramipril	-1.47881
Nialamide	-1.47763
Cobicistat (GS-9350)	-1.46197
Benserazide HCl	-1.4457
Tofacitinib (CP-690550) Citrate	-1.43728
Ronidazole	-1.43657
Azacyclonol	-1.42813
Pyrilamine Maleate	-1.41344
Bisacodyl	-1.41269
Gliclazide	-1.41129
Desonide	-1.41038
Betamethasone Dipropionate	-1.39966
Bosutinib (SKI-606)	-1.39538
Silibinin	-1.39364
Glafenine HCl	-1.39095
Molidustat (BAY 85-3934)	-1.38222
Naphazoline HCl	-1.38001
Amoxapine	-1.37355
Sulfaguanidine	-1.37077
Tetracycline HCl	-1.36641
Lactulose	-1.36549
Ampicillin sodium	-1.36242
Acemetacin	-1.35408
Canagliflozin	-1.34021
Cimetidine	-1.33931
Toltrazuril	-1.31532
Telaprevir (VX-950)	-1.3125
Amikacin disulfate	-1.31071
Bitopertin	-1.30548
Galeterone	-1.30292
Ramelteon	-1.29774
Levosimendan	-1.28816
Clemastine Fumarate	-1.28816
Streptozotocin (STZ)	-1.28302
Estradiol Cypionate	-1.28093
Tolterodine tartrate	-1.27209
Beclomethasone dipropionate	-1.26723
Chromocarb	-1.25766
Lomerizine HCl	-1.25084
Gentamicin Sulfate	-1.24955
Reboxetine mesylate	-1.23993
Pramoxine HCl	-1.23857
Batimastat (BB-94)	-1.23581
Triacetin	-1.23338
Furosemide	-1.22869
Dicyclomine HCl	-1.2261
Eltrombopag	-1.22125
Diphenhydramine HCl	-1.21359
Fluorometholone Acetate	-1.21276
Flumequine	-1.20464
Pazopanib	-1.19112
Salmon Calcitonin Acetate	-1.19104
Capecitabine	-1.18724
Protionamide	-1.18456
Piroxicam	-1.18105
Galanthamine HBr	-1.1802
Betamethasone valerate (Betnovate)	-1.17899
Zaltoprofen	-1.17899
Betaxolol hydrochloride (Betoptic)	-1.17404
Carbadox	-1.17299
Sulfamethizole	-1.16879
Halothane	-1.16579
TH-302	-1.16419
Carbenicillin disodium	-1.16419
Ranolazine	-1.15831
Acipimox	-1.15831
Dexamethasone (DHAP)	-1.15431
Prednisolone Acetate	-1.15045
Nilvadipine	-1.14675
Danofloxacin Mesylate	-1.14656
Clotrimazole	-1.14201
Cefuroxime sodium	-1.14185
DL-Panthenol	-1.14065
Marimastat(BB-2516)	-1.14065
Tetrahydrozoline HCl	-1.13204
Zolmitriptan	-1.13178
Mezlocillin Sodium	-1.12937
Halobetasol Propionate	-1.12937
Olmesartan Medoxomil	-1.12361
D panthenol	-1.11801
Rizatriptan Benzoate	-1.11342
Chloroquine Phosphate	-1.11307
Adenosine	-1.11138
Diazoxide	-1.10851
Moxalactam Disodium	-1.10613
Dydrogesterone	-1.1054
Clorsulon	-1.10407
Benztropine mesylate	-1.10009
Neratinib (HKI-272)	-1.0958
Sotalol	-1.09322
Isoconazole nitrate	-1.09063
Disopyramide Phosphate	-1.08718
Gestodene	-1.08701
Doxifluridine	-1.08546
Pregnenolone	-1.08546
Mosapride Citrate	-1.08498
Apatinib	-1.08287
Amprenavir	-1.08093
Bufexamac	-1.08021
Candesartan	-1.07284
Nefopam HCl	-1.06507
Sulfanilamide	-1.06477
ArbinoxaMine Maleate	-1.06006
Eletriptan HBr	-1.05778
Ebastine	-1.05646
BYL719	-1.05252
Pentoxifylline	-1.04949
Dapoxetine HCl	-1.04941
Mycophenolic acid	-1.03659
Curcumin	-1.03659
Clomifene citrate	-1.03659
Bemegride	-1.03413
Liothyronine Sodium	-1.0302
Valsartan	-1.02892
Droperidol	-1.02627
Dabrafenib (GSK2118436)	-1.02496
Dolutegravir (GSK1349572)	-1.02366
Pomalidomide	-1.02256
Prucalopride	-1.01843
Flavoxate HCl	-1.01628
Ibrutinib (PCI-32765)	-1.01581
Nimodipine	-1.0136
Sodium Nitrite	-1.0119
Trametinib (GSK1120212)	-1.00538
Etravirine (TMC125)	-1.00538
Vorapaxar	-1.00042
Amisulpride	-0.996606
Serotonin HCl	-0.993658
Fluconazole	-0.978716
Levobetaxolol HCl	-0.978077
Rimonabant	-0.961253
Ethoxzolamide	-0.958747
Mirtazapine	-0.95533
Modafinil	-0.952986
LY2228820	-0.941484
Povidone iodine	-0.940335
Diperodon HCl	-0.939186
Cilnidipine	-0.935254
Divalproex Sodium	-0.933288
Bifonazole	-0.932713
Choline Chloride	-0.922646
Guanfacine Hydrochloride	-0.920848
BIRB 796 (Doramapimod)	-0.919545
Palonosetron HCl	-0.91892
Butamben	-0.913989
GS-9973	-0.909422
Folic acid	-0.909422
Sulconazole Nitrate	-0.908566
Vidofludimus	-0.904859
PCI-24781 (Abexinostat)	-0.903886
Pefloxacin Mesylate	-0.902718
Aprepitant	-0.901933
Orotic acid (6-Carboxyuracil)	-0.892762
Bisoprolol fumarate	-0.886331
Amiloride hydrochloride dihydrate	-0.885308
Sisomicin sulfate	-0.878622
Levobupivacaine HCl	-0.87799
Tripelennamine HCl	-0.876262
Roflumilast	-0.875387
Difloxacin HCl	-0.874172
Paliperidone	-0.870781
Pyrimethamine	-0.870435
Dipyridamole	-0.867961
Nifuroxazide	-0.867841
Brucine	-0.865118
Bicalutamide	-0.861088
Pemirolast potassium	-0.856251
Chlorhexidine HCl	-0.855186
Aminophylline	-0.851416
Betaxolol	-0.850677
Nitroxoline	-0.844809
Hydrochlorothiazide	-0.843692
Miltefosine	-0.843348
Nicotinamide (Vitamin B3)	-0.84329
Erlotinib	-0.840308
Progesterone	-0.839835
Alogliptin	-0.837527
Eprosartan Mesylate	-0.837527
Imatinib (STI571)	-0.833458
Bivalirudin Trifluoroacetate	-0.832442
S- (+)-Rolipram	-0.826098
Lercanidipine (hydrochloride)	-0.824589
Terazosin	-0.823469
Pimozide	-0.823469
VX-222 (VCH-222, Lomibuvir)	-0.822517
Methotrexate	-0.822517
Esomeprazole Sodium	-0.821198
Acetanilide	-0.821198
Imiquimod	-0.820597
Urapidil HCl	-0.813857
Allopurinol	-0.812925
Pyridoxine HCl	-0.812415
Terbutaline Sulfate	-0.811829
Sildenafil Mesylate	-0.808924
Atosiban Acetate	-0.807807
Vitamin D3	-0.80116
Suvorexant (MK-4305)	-0.799996
Calcium Levofolinate	-0.789778
Phentolamine Mesylate	-0.784613
Cefdinir	-0.784268
Acetohydroxamic acid	-0.779974
Ibandronate sodium	-0.775907
MEK162 (ARRY-162, ARRY-438162)	-0.773319
Felbamate	-0.770957
Amodiaquin (dihydrochloride dihydrate)	-0.769996
Tylosin tartrate	-0.763844
Atracurium Besylate	-0.755558
Telotristat Etiprate (LX 1606 Hippurate)	-0.753145
Cinacalcet HCl	-0.75012
Bafetinib (INNO-406)	-0.74823
Eptifibatide Acetate	-0.740196
Otenabant (CP-945598) HCl	-0.740196
Rifaximin	-0.738697
Hexylresorcinol	-0.737996
Clofibric Acid	-0.737908
Mesoridazine Besylate	-0.736897
Darunavir Ethanolate	-0.735027
Rifapentine	-0.73149
Carteolol HCl	-0.730526
Aceclidine HCl	-0.72921
Pralidoxime (chloride)	-0.726555
Amorolfine HCl	-0.72562
Cefmenoxime hydrochloride	-0.724823
Voriconazole	-0.71811
Mercaptopurine (6-MP)	-0.71436
Oclacitinib	-0.713876
Vecuronium Bromide	-0.712486
Octreotide Acetate	-0.707321
Chlorothiazide	-0.706869
Estrone	-0.704998
Acebutolol HCl	-0.703565
Racecadotril	-0.700401
Closantel	-0.698681
Terfenadine	-0.696419
Paroxetine HCl	-0.695022
Meropenem	-0.691926
Eprodisate (disodium)	-0.682273
Gemcitabine HCl	-0.681202
Minocycline HCl	-0.680015
Terbinafine HCl	-0.676639
Amikacin hydrate	-0.676629
Chloroxine	-0.67427
LY2835219	-0.673614
Mirabegron	-0.673133
Protirelin	-0.672531
Cetylpyridinium Chloride	-0.670708
Cefradine	-0.669867
Isradipine	-0.66961
Ractopamine HCl	-0.66604
Pergolide mesylate	-0.665861
Perampanel	-0.664959
Calcium Gluceptate	-0.663115
Escin	-0.659558
Spiramycin	-0.656186
Candesartan Cilexetil	-0.655367
Difluprednate	-0.645328
Sodium ascorbate	-0.641806
Carbenoxolone Sodium	-0.641249
Radotinib	-0.638027
Tazobactam	-0.635701
Nafarelin Acetate	-0.634807
Pamidronate Disodium	-0.633734
Buspirone HCl	-0.627295
Betamethasone	-0.621665
Pimasertib (AS-703026)	-0.619832
Obeticholic Acid	-0.619813
Bexarotene	-0.613148
Bupivacaine HCl	-0.610816
Piperazine	-0.609137
Argatroban	-0.608484
Captopril	-0.608484
Mizoribine	-0.608071
Tetramisole HCl	-0.606165
Amifostine	-0.60284
Oseltamivir Phosphate	-0.60099
Netilmicin Sulfate	-0.599518
Flurbiprofen	-0.597902
Fingolimod (FTY720) HCl	-0.596363
Hexachlorophene	-0.596363
Thioridazine HCl	-0.5953
Menadione	-0.589882
Procarbazine HCl	-0.58893
Scopolamine HBr	-0.587563
Exemestane	-0.586982
Dimesna	-0.586982
Tranylcypromine (2-PCPA) HCl	-0.585527
Azithromycin	-0.585245
Tenofovir	-0.581533
Closantel Sodium	-0.57841
Moroxydine HCl	-0.573676
Safinamide Mesylate	-0.570657
Phenylephrine HCl	-0.569058
Etidronate	-0.568826
Sildenafil	-0.56864
Altrenogest	-0.567759
Amfenac Sodium Monohydrate	-0.564215
Amuvatinib (MP-470)	-0.563424
Nicardipine HCl	-0.563034
(R)-baclofen	-0.559862
Triamcinolone Acetonide	-0.559812
Licofelone	-0.557536
Docusate Sodium	-0.554077
Nilotinib (AMN-107)	-0.550797
Felodipine	-0.541463
Levofloxacin hydrate	-0.540432
Resorcinol	-0.53729
Embelin	-0.533105
CO-1686 (AVL-301)	-0.522661
Bephenium Hydroxynaphthoate	-0.520576
Imidapril HCl	-0.518617
Xylometazoline HCl	-0.51634
Indomethacin	-0.514946
Zanamivir	-0.511936
Fludarabine Phosphate	-0.511379
Ceftriaxone Sodium Trihydrate	-0.509771
Secnidazole	-0.507245
Polymyxin B sulphate	-0.507049
Piromidic Acid	-0.507049
Nitazoxanide	-0.506036
Aniracetam	-0.506036
Tadalafil	-0.506036
Eflornithine hydrochloride hydrate	-0.503286
Terpin (hydrate)	-0.50186
Fexofenadine HCl	-0.500972
Ilomastat (GM6001, Galardin)	-0.500822
Isoetharine Mesylate	-0.496677
Mexiletine HCl	-0.496329
Sulfabenzamide	-0.493571
Carbamazepine	-0.491823
Capreomycin Sulfate	-0.490349
Hydroxychloroquine Sulfate	-0.489273
L-Adrenaline	-0.484604
Paromomycin Sulfate	-0.476384
Cefazolin Sodium	-0.473959
Sodium Nitroprusside	-0.4732
Dapson	-0.465733
Atropine	-0.464344
Diiodohydroxyquinoline	-0.461627
17-Hydroxyprogesterone	-0.461627
Fesoterodine Fumarate	-0.457616
Losmapimod (GW856553X)	-0.451381
Nafamostat Mesylate	-0.451262
Daptomycin	-0.450358
Lypressin Acetate	-0.449335
Sodium sulfadiazine	-0.444226
Benzthiazide	-0.439124
Pramiracetam	-0.438778
Ibutilide Fumarate	-0.435277
Riociguat (BAY 63-2521)	-0.43403
Glipizide	-0.433767
Oxybenzone	-0.433012
Lamivudine	-0.432022
Pilaralisib (XL147)	-0.431994
Roxatidine Acetate HCl	-0.428603
Cabozantinib malate (XL184)	-0.427376
Epinephrine Bitartrate	-0.426381
Tyloxapol	-0.425893
Levosulpiride	-0.417506
Anisotropine Methylbromide	-0.417146
Phthalylsulfacetamide	-0.414736
Methimazole	-0.407684
Aciclovir	-0.406444
Triclabendazole	-0.405813
Cortisone acetate	-0.404236
Nebivolol	-0.404221
Loratadine	-0.40249
Lidocaine	-0.399032
Cilengitide	-0.392527
Fidaxomicin	-0.390009
Dyclonine HCl	-0.388818
Sodium 4-aminohippurate Hydrate	-0.388504
Lonidamine	-0.385507
Piperine	-0.382231
Phenazopyridine HCl	-0.379887
Solifenacin succinate	-0.379068
Prasugrel Hydrochloride	-0.376464
Lapatinib (GW-572016) Ditosylate	-0.374921
Vatalanib (PTK787) 2HCl	-0.374921
Deoxycorticosterone acetate	-0.374277
Deoxycholic acid	-0.37246
Ranitidine	-0.371281
Methazolamide	-0.367556
Sulfadoxine	-0.36691
Coumarin	-0.366438
Fluoxetine HCl	-0.36464
Levetiracetam	-0.36464
L-Ornithine	-0.363455
Nimesulide	-0.362545
EPZ-6438	-0.35649
Trilostane	-0.349275
Alvelestat (AZD9668)	-0.34754
Procyclidine HCl	-0.34357
Raltitrexed	-0.342469
IPI-145 (INK1197)	-0.341586
Histamine 2HCl	-0.340807
Tiotropium Bromide hydrate	-0.340806
BAF312 (Siponimod)	-0.340595
Emtricitabine	-0.337373
Elacridar (GF120918)	-0.333665
Dehydrocholic acid	-0.332676
Norethindrone	-0.331938
Amonafide	-0.330591
Esmolol HCl	-0.327512
Repaglinide	-0.327206
Theophylline	-0.327206
GHRP-2	-0.324776
Pimecrolimus	-0.319848
Idasanutlin (RG-7388)	-0.317879
Dextromethorphan (hydrobromide hydrate)	-0.316895
Doripenem Hydrate	-0.315383
Hygromycin B	-0.312948
Benzyl alcohol	-0.311978
Sodium 4-Aminosalicylate	-0.310968
Chlorocresol	-0.308768
Fluphenazine (dihydrochloride)	-0.308051
Dorzolamide HCl	-0.306089
Megestrol Acetate	-0.305282
Zileuton	-0.305282
Articaine HCl	-0.303276
Gabapentin	-0.301189
Ivermectin	-0.295214
Acetylcysteine	-0.295214
Methylthiouracil	-0.292319
Epalrestat	-0.291339
Isosorbide Mononitrate	-0.289459
Defactinib (VS-6063, PF-04554878)	-0.288484
Meloxicam	-0.287073
Ethylparaben	-0.28361
Cobimetinib (GDC-0973, RG7420)	-0.282636
Bortezomib (PS-341)	-0.280169
Xylitol	-0.278744
Lenalidomide (CC-5013)	-0.278502
Clorprenaline HCl	-0.278131
Azlocillin sodium salt	-0.275954
Metformin HCl	-0.271945
Abacavir sulfate	-0.270269
Sulfathiazole	-0.269431
Trazodone HCl	-0.265828
Pidotimod	-0.261838
Tolmetin Sodium	-0.253156
Tenoxicam	-0.253149
Sildenafil Citrate	-0.251946
Irsogladine	-0.251041
Butenafine HCl	-0.249944
Sulfacetamide Sodium	-0.249944
Trimethoprim	-0.248865
Tacrolimus (FK506)	-0.24778
Anastrozole	-0.246991
Iopamidol	-0.246817
Florfenicol	-0.246708
Atazanavir Sulfate	-0.243693
Penfluridol	-0.242398
Veliparib (ABT-888)	-0.242045
DEET	-0.242008
Flumethasone	-0.238095
Tilmicosin	-0.23702
Rilpivirine	-0.235288
Metolazone	-0.232176
Meticrane	-0.230496
Trifluridine	-0.230039
Alverine Citrate	-0.228434
Artemether	-0.227947
Acitretin	-0.227253
Dihydrostreptomycin sulfate	-0.225174
Fosaprepitant dimeglumine salt	-0.22308
Sulfamethoxazole	-0.221678
Leflunomide	-0.220702
Fenspiride HCl	-0.218804
Nystatin (Fungicidin)	-0.215423
Enoxacin	-0.21334
Vinpocetine	-0.21334
Rasagiline Mesylate	-0.21126
Ozagrel HCl	-0.21126
Almotriptan Malate	-0.21126
Itraconazole	-0.20918
LCZ696	-0.208554
Valaciclovir HCl	-0.205026
Pimavanserin	-0.201907
Fenoldopam (mesylate)	-0.200959
Cloxacillin Sodium	-0.196734
Phenoxybenzamine HCl	-0.194665
Praziquantel	-0.194639
Lomefloxacin HCl	-0.191493
Diethylcarbamazine (citrate)	-0.186771
Valganciclovir HCl	-0.184811
Olsalazine Sodium	-0.183755
Nafcillin Sodium	-0.1827
Chlorquinaldol	-0.180589
Diphenylpyraline HCl	-0.180173
Nabumetone	-0.179535
Naltrexone HCl	-0.178162
Cilazapril Monohydrate	-0.174051
Tigecycline	-0.17202
Biotin (Vitamin B7)	-0.171113
Noscapine HCl	-0.16796
Bepotastine Besilate	-0.166911
Motolimod (VTX-2337)	-0.166085
Chlorpheniramine Maleate	-0.165847
LDK378	-0.163276
Penciclovir	-0.160619
Ceftazidime Pentahydrate	-0.160228
Gallamine Triethiodide	-0.153583
Chlormadinone acetate	-0.152998
Ulixertinib (BVD-523, VRT752271)	-0.152998
Zibotentan (ZD4054)	-0.152772
Atomoxetine HCl	-0.152252
Ivacaftor (VX-770)	-0.149577
Triamterene	-0.147035
Aprotinin	-0.145667
Drospirenone	-0.14479
Diflunisal	-0.141828
Fudosteine	-0.140899
Altretamine	-0.136831
Montelukast Sodium	-0.136629
Labetalol HCl	-0.134553
Alprostadil	-0.133653
Glutathione	-0.132145
Procodazole	-0.131628
Isosorbide	-0.131441
Phenytoin sodium	-0.131236
Antazoline HCl	-0.130404
Isoxicam	-0.128852
Tivozanib (AV-951)	-0.127309
Fosfomycin Tromethamine	-0.126079
Nicotine Ditartrate	-0.123309
Meglumine	-0.121137
Benzocaine	-0.121093
Tranilast	-0.11782
Dacomitinib (PF299804, PF299)	-0.116965
Carmofur	-0.116241
Medroxyprogesterone acetate	-0.115096
Perindopril Erbumine	-0.112257
Ticlopidine HCl	-0.111338
Clobetasol propionate	-0.111075
Oxytocin (Syntocinon)	-0.110419
Halcinonide	-0.107698
Enalaprilat Dihydrate	-0.10679
Ampiroxicam	-0.106671
Rosuvastatin Calcium	-0.105055
Carboplatin	-0.10308
Fluorouracil (5-Fluoracil, 5-FU)	-0.100507
Rivastigmine	-0.100334
Temsirolimus (CCI-779, NSC 683864)	-0.0989386
Pizotifen Malate	-0.0989386
Acadesine	-0.0950518
Rivaroxaban	-0.0933464
(+/-)-Sulfinpyrazone	-0.0911971
Dirithromycin	-0.0872188
Methylprednisolone	-0.0870755
Ticagrelor	-0.0821231
Chlormezanone	-0.079123
L-Arginine HCl (L-Arg)	-0.0787057
Propafenone HCl	-0.0771385
Azelaic acid	-0.0766432
Ofloxacin	-0.0755209
Rimantadine	-0.0751556
Methscopolamine	-0.0731741
Erythromycin Ethylsuccinate	-0.0709468
Alcaftadine	-0.0666834
Dehydroacetic acid	-0.0576616
Biapenem	-0.0567612
Ethionamide	-0.0554076
(R)-(+)-Atenolol	-0.0507471
Mequinol	-0.0497412
Mesna	-0.0495122
Roscovitine (Seliciclib,CYC202)	-0.0492287
Ponatinib (AP24534)	-0.0476903
Dextrose	-0.0475501
Carbachol	-0.0468767
Venlafaxine	-0.0461529
Edoxaban	-0.0459799
Semagacestat (LY450139)	-0.0446164
Metaraminol Bitartrate	-0.0441874
Tetrabenazine (Xenazine)	-0.0436303
Trimebutine	-0.0436303
Pemetrexed	-0.0406062
Dofetilide	-0.0400123
Nelfinavir Mesylate	-0.0397039
Afuresertib (GSK2110183)	-0.0388174
Meptazinol HCl	-0.0367004
Tolperisone HCl	-0.0347
Tioxolone	-0.0327012
Carprofen	-0.0317023
Filgotinib (GLPG0634)	-0.0307835
Aceglutamide	-0.0298924
Vancomycin HCl	-0.0290991
Birinapant	-0.0290016
Decamethonium Bromide	-0.0287082
Pemetrexed Disodium Hydrate	-0.0272458
Clofazimine	-0.0237259
Darifenacin HBr	-0.0217357
Conivaptan HCl	-0.020237
Tropicamide	-0.020237
ABT-199 (GDC-0199)	-0.0165636
Mitomycin C	-0.0156776
Penicillamine	-0.0156776
Desogestrel	-0.0130213
Oxaliplatin	-0.0125617
Nepafenac	-0.0110454
Acetylcholine Chloride	-0.0105535
Quizartinib (AC220)	-0.00801567
Aloxistatin	-0.00683417
Dienogest	-0.00498961
Dovitinib (TKI-258) Dilactic Acid	-0.00488287
Albendazole Oxide	-0.00476149
Fluocinolone Acetonide	-0.000907669
Clonidine HCl	0.00294012
Spectinomycin HCl	0.00294012
Streptomycin sulfate	0.00373633
Pentamidine	0.00596104
Idramantone	0.00637185
Luliconazole	0.00694447
6-Mercaptopurine (6-MP) Monohydrate	0.00812728
Bendamustine HCl	0.00858176
2,2_-Dihydroxy-4-methoxybenzophenone	0.00900453
Edaravone	0.0100851
Dexmedetomidine HCl (Precedex)	0.0106176
Colistin Sulfate	0.0113597
Ethinyl Estradiol	0.0130888
Vandetanib (ZD6474)	0.020582
Maraviroc	0.0220884
Clindamycin HCl	0.0239949
Terazosin HCl	0.0258999
5,5-Dimethyloxazolidine-2,4-dione	0.0273535
(-)-Tetramisole	0.0273535
Flunarizine 2HCl	0.0297053
Epirubicin HCl	0.0310333
L-Glutamine	0.0317016
Clevudine	0.0430519
Irinotecan	0.0458843
Selumetinib (AZD6244)	0.0517985
Gemfibrozil	0.0532747
Azelnidipine	0.0556085
Nelarabine	0.0562242
Ropinirole HCl	0.0594584
Piracetam	0.0604199
Enzalutamide (MDV3100)	0.0606415
Benzyl benzoate	0.0636304
Hydralazine HCl	0.0636304
Aliskiren Hemifumarate	0.067424
Fluvoxamine maleate	0.0709156
Fusidate Sodium	0.0730383
Nandrolone decanoate	0.0730383
Lomustine	0.0804809
Sumatriptan Succinate	0.0811434
Daunorubicin HCl	0.0833746
Dexamethasone Acetate	0.085277
Budesonide	0.0855125
Pravastatin sodium	0.0862276
Ozagrel	0.0990028
Amantadine HCl	0.0990028
Estradiol valerate	0.104212
Quetiapine Fumarate	0.106368
Metoprolol Tartrate	0.106368
Ivabradine HCl	0.110042
Gemcitabine	0.111548
LY2157299	0.11554
Alisertib (MLN8237)	0.117292
Dexrazoxane HCl (ICRF-187, ADR-529)	0.120158
Rivastigmine Tartrate	0.121025
Fenbufen	0.121163
Noradrenaline bitartrate monohydrate	0.122049
Imatinib Mesylate (STI571)	0.12445
Cyproterone Acetate	0.126495
Ethynodiol diacetate	0.126719
Cephalothin	0.127833
Emricasan	0.128665
Pirfenidone	0.129516
Eliglustat Tartrate	0.13116
Oxaprozin	0.131378
Nitrofural	0.131584
Lafutidine	0.135582
Mefloquine HCl	0.13697
Cefotaxime sodium	0.138627
Parecoxib	0.138627
Genistein	0.141532
Gabapentin HCl	0.146068
Tolcapone	0.14899
Mevastatin	0.151758
Cyclophosphamide Monohydrate	0.151838
Everolimus (RAD001)	0.152843
Palbociclib (PD-0332991) HCl	0.153482
Foscarnet Sodium	0.154521
Zolpidem	0.155947
Ledipasvir (GS5885)	0.156768
Benzbromarone	0.161873
Cyproheptadine HCl	0.162606
Apixaban	0.166895
Metronidazole	0.167968
Sunitinib Malate	0.168295
Moguisteine	0.169198
Rifabutin	0.169753
Procaine HCl	0.177406
Heparin sodium	0.178003
Oxcarbazepine	0.178066
Oxytetracycline (Terramycin)	0.17865
Esomeprazole Magnesium	0.180425
Fluocinonide	0.181952
Naftopidil	0.182199
Tofacitinib (CP-690550,Tasocitinib)	0.18286
Itopride hydrochloride	0.185301
Trelagliptin	0.186919
Oltipraz	0.187728
Valproic acid sodium salt (Sodium valproate)	0.189176
5-Chloro-8-hydroxy-7-iodoquinoline	0.189344
Vismodegib (GDC-0449)	0.191944
Tamibarotene	0.194626
Lacidipine	0.2016
(+,-)-Octopamine HCl	0.20273
Cytarabine	0.203028
Cyproheptadine hydrochloride	0.204632
Hexamethonium Bromide	0.205231
Prasugrel	0.208467
Fluvastatin Sodium	0.208607
Pioglitazone HCl	0.208607
Tiagabine	0.213427
Tropisetron	0.213846
Prednisone	0.216676
Phenindione	0.21733
Pantoprazole sodium	0.217412
Succinylsulfathiazole	0.218208
Gluconolactone	0.219003
Naproxen	0.219405
Agomelatine	0.22349
Methenamine	0.224175
Nifenazone	0.226941
Ethosuximide	0.227733
Empagliflozin (BI 10773)	0.228524
Panobinostat (LBH589)	0.228923
Mepivacaine HCl	0.231269
Bumetanide	0.23434
EX 527 (Selisistat)	0.23434
Acetylleucine	0.235633
Doxazosin Mesylate	0.239742
Ganciclovir	0.239823
Manidipine	0.241541
Ranolazine 2HCl	0.243783
Ipratropium Bromide	0.243783
Doxylamine Succinate	0.244499
Granisetron HCl	0.246638
Cilostazol	0.247814
Rufinamide	0.249156
Chlorpropamide	0.25064
Propylthiouracil	0.251821
Flucytosine	0.253176
Aripiprazole	0.253529
Ulipristal	0.261119
Aztreonam	0.261189
Floxuridine	0.262521
Hydroquinidine	0.263019
Ritodrine HCl	0.26374
Fosinopril Sodium	0.263796
Decitabine	0.266511
Sofosbuvir (PSI-7977, GS-7977)	0.267203
Doxapram HCl	0.267203
Probucol	0.273894
Phenytoin	0.273894
Lamotrigine	0.274995
Moxonidine	0.27558
Erlotinib HCl (OSI-744)	0.277107
Antipyrine	0.27931
Moclobemide (Ro 111163)	0.281033
Mubritinib (TAK 165)	0.282311
Novobiocin Sodium	0.282311
Uridine	0.282311
Lisinopril	0.283863
Benidipine HCl	0.283989
Letrozole	0.285013
Cilomilast	0.286328
Chlorotrianisene	0.289227
VX-809 (Lumacaftor)	0.291575
Griseofulvin	0.29219
Torsemide	0.294193
Sulisobenzone	0.2961
Azatadine dimaleate	0.296463
Losartan Potassium (DuP 753)	0.296807
Oxacillin sodium monohydrate	0.296862
Nevirapine	0.299026
Nifedipine	0.299026
Glyburide	0.299417
Amphotericin B	0.299417
Apremilast (CC-10004)	0.302187
Bazedoxifene Acetate	0.30235
Manidipine 2HCl	0.30235
Pyridostigmine Bromide	0.305926
Clofoctol	0.307497
Bleomycin Sulfate	0.308523
Terbinafine	0.308523
Stanozolol	0.310634
Busulfan	0.311116
Urethane	0.315809
Iloperidone	0.317583
Tasisulam	0.319574
Sulpiride	0.321078
Iniparib (BSI-201)	0.322739
Rofecoxib	0.326931
Prilocaine	0.327881
Rolipram	0.329165
Cefoperazone	0.330447
Chenodeoxycholic Acid	0.33526
CAL-101 (Idelalisib, GS-1101)	0.33526
Guaifenesin	0.34177
Cefixime	0.342746
Zidovudine	0.343394
Butylparaben	0.344231
Thalidomide	0.345764
Pramipexole dihydrochloride monohydrate	0.346638
Brexpiprazole	0.348678
Demeclocycline HCl	0.349449
Erythromycin	0.349573
Varlitinib	0.351106
Thiamphenicol	0.353108
Nisoldipine	0.353108
Efavirenz	0.353114
Sotrastaurin	0.354415
Oxytetracycline Dihydrate	0.354722
Furaltadone HCl	0.355242
Natamycin	0.35843
Telbivudine	0.359692
Dibucaine HCl	0.361016
CB1954	0.363424
Milnacipran HCl	0.366772
Famciclovir	0.367582
Nitrofurantoin	0.372215
GDC-0941	0.372262
Toremifene Citrate	0.372381
Nefiracetam	0.373978
Nadifloxacin	0.374146
Dovitinib (TKI-258, CHIR-258)	0.374766
Flunixin Meglumin	0.378761
Rocilinostat (ACY-1215)	0.37878
Monobenzone	0.379763
Chloroxylenol	0.381691
Econazole nitrate	0.383531
Dicloxacillin Sodium	0.385558
Nitrendipine	0.386704
Pasiniazid	0.391118
Celecoxib	0.392197
Niflumic acid	0.392857
Doxercalciferol	0.393436
Riluzole	0.395911
Raloxifene HCl	0.397147
Sulfapyridine	0.397147
Loteprednol etabonate	0.398383
Cyromazine	0.399321
KPT-330	0.399778
Febuxostat	0.400851
Betahistine 2HCl	0.406567
Acetaminophen	0.407008
Benzoic Acid	0.408173
Domperidone	0.408765
Micafungin Sodium	0.408975
Rebeprazole sodium	0.414121
Mycophenolate Mofetil	0.414369
Ellagic acid	0.414369
Rosiglitazone	0.41502
Hydroxyurea	0.41814
Sulbactam	0.419698
Rucaparib (AG-014699,PF-01367338)	0.424139
Eslicarbazepine Acetate	0.426226
Zosuquidar (LY335979) 3HCl	0.426573
D-Cycloserine	0.427645
Linifanib (ABT-869)	0.429004
Hydrocortisone	0.431433
Uprosertib (GSK2141795)	0.432603
Carzenide	0.43331
Dropropizine	0.433684
Topiramate	0.44232
Ceftiofur HCl	0.442911
Amiloride HCl	0.442911
Tamoxifen	0.445935
Benzydamine HCl	0.451808
Bacitracin	0.454942
Sulfadiazine	0.455175
Rosiglitazone HCl	0.455175
Eplerenone	0.456739
Tetracaine HCl	0.458228
Oxeladin Citrate	0.458593
Mupirocin	0.460414
Chloroambucil	0.464313
Adapalene	0.4651
Irinotecan HCl Trihydrate	0.46584
Melatonin	0.466291
Gimeracil	0.468876
Naloxone HCl	0.468982
Ondansetron HCl	0.46986
Aminoglutethimide	0.471049
Benazepril HCl	0.471049
Glimepiride	0.474609
Vorinostat (SAHA, MK0683)	0.474609
Linezolid	0.475795
Rotigotine	0.475962
Homatropine Methylbromide	0.475962
Loxapine Succinate	0.47751
Adiphenine HCl	0.477956
Pranlukast	0.477956
Ropivacaine HCl	0.48523
Masitinib (AB1010)	0.486429
Doxofylline	0.488309
Avagacestat (BMS-708163)	0.488785
Estriol	0.489995
Tolfenamic Acid	0.489995
Cerdulatinib (PRT062070, PRT2070)	0.490413
Carbazochrome sodium sulfonate (AC-17)	0.490615
Dacarbazine	0.491137
Bethanechol chloride	0.492992
Zoxazolamine	0.493686
Methylene Blue	0.496577
Sulfasalazine	0.500517
Phenylbutazone	0.500517
Doxorubicin (Adriamycin)	0.504023
Sulfamethoxypyridazine	0.504394
Sodium Phenylbutyrate	0.504394
Pracinostat (SB939)	0.50519
Piperacillin Sodium	0.505919
Ketorolac	0.507522
Mepenzolate Bromide	0.514272
ABT-263 (Navitoclax)	0.514502
Moxifloxacin HCl	0.515662
Probenecid	0.515801
Mocetinostat (MGCD0103)	0.517982
Tiopronin	0.522714
Haloperidol	0.524188
Clindamycin	0.525632
Dexmedetomidine	0.525632
Betamipron	0.525632
Acetazolamide	0.529118
Donepezil HCl	0.531134
Nizatidine	0.534475
Formoterol Hemifumarate	0.53594
Pramipexole	0.53594
Telmisartan	0.540329
Etoricoxib	0.553167
Amoxicillin Sodium	0.557784
Olaparib (AZD2281, Ku-0059436)	0.559261
Brinzolamide	0.562984
Dasatinib Monohydrate	0.564421
Roxithromycin	0.572211
Sorafenib Tosylate	0.573954
Mefenamic Acid	0.574786
Maprotiline HCl	0.575084
Rifampin	0.576519
Entecavir Hydrate	0.579576
Indapamide	0.580817
Anidulafungin (LY303366)	0.581393
Cyclosporine	0.584062
Rapamycin (Sirolimus)	0.584062
Tepotinib (EMD 1214063)	0.587388
Azithromycin Dihydrate	0.587978
D-glutamine	0.590647
Vildagliptin (LAF-237)	0.590898
Vitamin D2	0.592356
D-Mannitol	0.593654
17-AAG (Tanespimycin)	0.59857
Idebenone	0.600357
Phenformin HCl	0.604995
Troxipide	0.605432
Prochlorperazine dimaleate salt	0.608798
(+)-Camphor	0.610089
Posaconazole	0.615178
Isoniazid	0.616271
Dexlansoprazole	0.621296
Flutamide	0.624686
Ciclesonide	0.626784
Ornidazole	0.627033
Metaproterenol Sulfate	0.627424
Dopamine HCl	0.62888
Neomycin sulfate	0.62934
Desvenlafaxine Succinate	0.629896
Citric acid trilithium salt tetrahydrate	0.630617
Ribavirin	0.633065
Barasertib (AZD1152-HQPA)	0.634925
Guanidine HCl	0.635608
Lesinurad	0.639532
Sulfisoxazole	0.640021
Lincomycin HCl	0.642797
Desloratadine	0.644146
Zafirlukast	0.644726
Fulvestrant	0.647982
Ibuprofen	0.65015
Ripasudil (K-115)	0.650935
Axitinib	0.653397
Cephalexin	0.655353
Simvastatin	0.65937
Disodium Cromoglycate	0.660389
Gatifloxacin	0.662031
Tinidazole	0.666738
FT-207 (NSC 148958)	0.667408
Flufenamic acid	0.668843
Etodolac	0.6717
Tenofovir Alafenamide (GS-7340)	0.672925
Dapagliflozin	0.674912
Climbazole	0.677241
Teniposide	0.682616
Silodosin	0.683454
Sitagliptin phosphate monohydrate	0.684908
Cloxiquine	0.685382
Ambroxol HCl	0.686299
Adrenalone HCl	0.686994
Cetrimonium Bromide (CTAB)	0.69116
Carbimazole	0.691853
Bazedoxifene HCl	0.693463
Olanzapine	0.693463
Lonafarnib	0.693932
Atipamezole	0.694057
Voglibose	0.6967
Rutin	0.702906
Gallic acid	0.705156
Clopidogrel	0.70676
Regorafenib (BAY 73-4506)	0.70676
Penicillin G Sodium	0.707737
Mifepristone	0.708424
Cinchophen	0.710486
Voxtalisib (XL765, SAR245409)	0.714972
Sivelestat sodium	0.716195
Adefovir Dipivoxil	0.71936
Rupatadine Fumarate	0.719397
Tideglusib	0.720081
Lapatinib	0.720328
Balofloxacin	0.725659
Triclosan	0.727174
Azelastine HCl	0.732303
Fomepizole	0.732923
Amfebutamone HCl	0.73363
Loperamide HCl	0.736279
Oxybutynin chloride	0.743873
Amlodipine	0.749478
Valdecoxib	0.751293
Pacritinib (SB1518)	0.751363
Nateglinide	0.753421
Ampicillin Trihydrate	0.75533
MetoclopraMide HCl	0.756002
Azilsartan Medoxomil	0.760699
Marbofloxacin	0.760808
Vitamin B12	0.761284
Tolbutamide	0.767814
Sorafenib	0.771107
Stavudine (d4T)	0.772061
Fenofibric acid	0.774677
Bosentan	0.774728
Fenofibrate	0.782108
Temozolomide	0.782239
Fostamatinib (R788)	0.783365
Palbociclib (PD0332991) Isethionate	0.788303
Cefditoren Pivoxil	0.792441
Cyclizine 2HCl	0.793286
Crenolanib (CP-868596)	0.803161
Salmeterol Xinafoate	0.804474
Sarafloxacin HCl	0.805287
LEE011	0.805944
Danthron	0.8077
Indacaterol Maleate	0.811027
Salirasib	0.81704
Hydroxyprogesterone caproate	0.818205
Diethylstilbestrol	0.819326
Orlistat	0.820465
OSI-906 (Linsitinib)	0.820465
Miconazole Nitrate	0.820598
Dantrolene sodium	0.826339
Vidarabine	0.826945
Cladribine	0.827431
Buflomedil HCl	0.829266
Sertaconazole nitrate	0.831859
Proadifen HCl	0.835019
Aminoguanidine (hydrochloride)	0.83675
Alendronate	0.837342
Pranoprofen	0.838321
Clozapine	0.842099
Entinostat (MS-275)	0.84228
Zonisamide	0.84228
Oxiracetam	0.849277
Olmutinib (HM61713, BI 1482694)	0.850553
Clevidipine Butyrate	0.850889
Prednisolone	0.854645
Teriflunomide	0.855052
Dyphylline	0.855066
Duloxetine HCl	0.863384
Miglitol	0.864629
Uracil	0.865916
Tedizolid Phosphate	0.869386
Caspofungin Acetate	0.870373
LDE225 (NVP-LDE225,Erismodegib)	0.872086
Ambrisentan	0.874566
Bosentan Hydrate	0.884322
Meclofenamate Sodium	0.885586
Methyldopa	0.886215
Vemurafenib (PLX4032, RG7204)	0.887181
Sitafloxacin Hydrate	0.890615
Chlorpromazine HCl	0.896756
Desvenlafaxine	0.896924
Ciprofibrate	0.899435
Rocuronium Bromide	0.90066
Enzastaurin (LY317615)	0.902579
Proparacaine HCl	0.904102
Ciclopirox	0.908985
Clindamycin palmitate HCl	0.910701
Fluoxymesterone	0.912137
Amprolium HCl	0.913133
Tioconazole	0.913857
Ezetimibe	0.914055
Naratriptan	0.915962
Clindamycin Phosphate	0.917699
Docetaxel Trihydrate	0.918254
Triciribine	0.919771
Trifluoperazine 2HCl	0.921908
Cyclandelate	0.92687
Dimethyl Fumarate	0.93203
Thiabendazole	0.940459
Pexidartinib (PLX3397)	0.941454
Alfuzosin HCl	0.944364
Evacetrapib (LY2484595)	0.95396
Antimonyl (potassium tartrate trihydrate)	0.955588
Tizanidine HCl	0.955622
Epinastine HCl	0.956406
Dabigatran Etexilate	0.957219
Olopatadine HCl	0.959603
Crizotinib (PF-02341066)	0.961229
Resveratrol	0.96589
Topotecan HCl	0.967752
Pitavastatin Calcium	0.967926
Avanafil	0.973452
Azacitidine	0.976217
Armodafinil	0.981196
FG-4592	0.982589
Trihexyphenidyl hydrochloride	0.98497
Nandrolone	0.989274
Etoposide	0.989971
5-Aminolevulinic acid HCl	0.993878
Procainamide HCl	0.995775
Temocapril HCl	0.999734
Mesalamine	1.00283
Belinostat (PXD101)	1.00557
Teneligliptin hydrobromide	1.01067
Irbesartan	1.01105
SAR245409 (XL765)	1.01105
Salicylic acid	1.01386
Amlodipine besylate (Norvasc)	1.01837
Mitotane	1.01953
Taurine	1.02288
Ethamsylate	1.02381
Enrofloxacin	1.02499
Lovastatin	1.02763
Rebamipide	1.038
Afatinib (BIBW2992)	1.04546
Clofarabine	1.04725
Anagrelide HCl	1.05266
Levonorgestrel	1.05353
Nedaplatin	1.05442
Mestranol	1.05632
Quisinostat (JNJ-26481585)	1.05889
Ospemifene	1.06201
Bucetin	1.06483
Gabexate Mesylate	1.07109
Disulfiram	1.07402
Diclofenac Diethylamine	1.07479
Glycopyrrolate	1.07623
Prucalopride Succinat	1.07884
Mebendazole	1.08088
Sodium Picosulfate	1.08115
TG101348 (SAR302503)	1.08231
Enalapril Maleate	1.08351
Asenapine	1.08993
Tranexamic Acid	1.09579
Trichlormethiazide	1.10135
Oxybutynin	1.10147
MLN2238	1.10593
Azilsartan	1.10643
Ritonavir	1.10922
Methocarbamol	1.1115
Benzocaine hydrochloride	1.11314
Omeprazole	1.11358
Oxymetazoline hydrochloride	1.11484
i-Inositol	1.11619
Xylose	1.11706
Pelitinib (EKB-569)	1.12141
Sodium butyrate	1.12734
Doxycycline HCl	1.1286
DL-Carnitine HCl	1.13254
Aclidinium Bromide	1.13255
Nalidixic acid	1.14134
Tianeptine sodium	1.15418
Eltrombopag Olamine	1.15994
Atipamezole hydrochloride	1.15995
Sunitinib	1.16642
Clopidol	1.16786
Triflusal	1.17452
Sparfloxacin	1.17514
Pyrazinamide	1.1827
Saracatinib (AZD0530)	1.18901
Furazolidone	1.19162
Pioglitazone	1.19775
Otilonium Bromide	1.20263
Milrinone	1.20524
Foretinib (GSK1363089)	1.20833
Atorvastatin Calcium	1.21164
Dovitinib (TKI258) Lactate	1.21703
Prazosin HCl	1.22001
Tolvaptan	1.22715
R788 (Fostamatinib) Disodium	1.22862
L-carnitine	1.22967
CUDC-101	1.22997
Suprofen	1.23284
Hydroquinone	1.24217
Citiolone	1.24361
Tivantinib (ARQ 197)	1.24497
Clomipramine HCl	1.24757
Ciclopirox ethanolamine	1.2482
Sulphadimethoxine	1.24862
Tiagabine hydrochloride	1.25368
Cabozantinib (XL184, BMS-907351)	1.25716
Linagliptin	1.26692
TAK-700 (Orteronel)	1.2686
TSU-68 (SU6668, Orantinib)	1.27429
Procaine	1.27559
Carbidopa	1.27676
Timolol Maleate	1.29763
Pancuronium dibromide	1.29944
Poziotinib (HM781-36B)	1.30246
Alfacalcidol	1.30258
Moexipril HCl	1.30354
Acarbose	1.309
Carvedilol	1.3107
Tobramycin	1.31182
Diphemanil Methylsulfate	1.31232
Mecarbinate	1.31682
Vardenafil HCl Trihydrate	1.31682
Levofloxacin	1.31988
Idoxuridine	1.33206
Lidocaine hydrochloride	1.33505
Memantine HCl	1.33913
Elvitegravir (GS-9137, JTK-303)	1.33913
Pimobendan	1.34242
Ozanimod (RPC1063)	1.34336
Ketoprofen	1.36131
Medetomidine HCl	1.37018
Orphenadrine Citrate	1.37022
Etomidate	1.37071
Xylazine HCl	1.37519
Risperidone	1.38628
Bezafibrate	1.38646
Dinaciclib (SCH727965)	1.40313
Amoxicillin	1.41418
Diclofenac Potassium	1.42019
Diltiazem HCl	1.42636
Fosbretabulin (Combretastatin A4 Phosphate (CA4P)) Disodium	1.42967
Sulfameter	1.44076
Atazanavir	1.44754
Sorbitol	1.45635
Clarithromycin	1.45635
Diphenidol HCl	1.48095
Famotidine	1.48314
Nintedanib (BIBF 1120)	1.48364
Lomitapide Mesylate	1.51891
Pexmetinib (ARRY-614)	1.51977
Aspirin	1.52064
Avobenzone	1.52653
Lenvatinib (E7080)	1.52727
Methacycline HCl	1.53175
Trimetazidine dihydrochloride	1.53217
Mitoxantrone HCl	1.54238
Carfilzomib (PR-171)	1.55498
_6-__-_Aminocaproic acid	1.56438
Digoxin	1.57902
Ursodiol	1.58166
Chlorzoxazone	1.58605
Phenacetin	1.5939
Molsidomine	1.6186
Bromfenac Sodium	1.6186
Promethazine HCl	1.61906
GSK2126458 (GSK458)	1.61999
Isoprenaline HCl	1.62377
Ethambutol HCl	1.63059
Quinapril HCl	1.65153
Cabazitaxel	1.65257
Fenticonazole Nitrate	1.67457
Hyoscyamine	1.67572
Napabucasin	1.67773
Potassium Iodide	1.68251
Pazopanib HCl	1.68914
Epothilone B (EPO906, Patupilone)	1.70013
Hydroxyzine 2HCl	1.70806
Puromycin 2HCl	1.71615
Lithocholic acid	1.71831
Estradiol Benzoate	1.73692
Flavopiridol (Alvocidib)	1.73755
YM155 (Sepantronium Bromide)	1.76176
Cyclobenzaprine HCl	1.77157
Amitriptyline HCl	1.77244
Salbutamol Sulfate	1.79174
Nicotinic Acid	1.79869
Lomitapide	1.80138
Allylthiourea	1.8019
Gefitinib (ZD1839)	1.80491
Tenofovir Disoproxil Fumarate	1.81149
Ganetespib (STA-9090)	1.81412
Homatropine Bromide	1.81908
Bronopol	1.83236
Dasatinib	1.83374
Tamsulosin	1.83439
Ispinesib (SB-715992)	1.83504
Carsalam	1.83768
Tolazoline HCl	1.83785
VX-680 (Tozasertib, MK-0457)	1.85451
Ziprasidone HCl	1.87769
Etonogestrel	1.88919
Epinephrine HCl	1.89089
Daclatasvir (BMS-790052)	1.89686
Chlortetracycline HCl	1.92075
Oxfendazole	1.93016
Crystal Violet	1.94217
AZD9291	1.98148
Dinitolmide	1.98152
AT13387	1.98396
Bithionol	2.03145
Cinepazide maleate	2.06576
Albendazole	2.11237
Afatinib (BIBW2992) Dimaleate	2.12814
Bindarit	2.1601
Docetaxel	2.18512
LY2784544	2.18752
Epacadostat (INCB024360)	2.22994
Diacerein	2.29844
Artemisinin	2.33851
Cyclosporin A	2.38097
Cediranib (AZD2171)	2.52678
Paclitaxel	2.56856
Zinc Pyrithione	2.63822
Tretinoin	2.74809
Cisatracurium Besylate	2.77172
Vinblastine sulfate	2.78514
Volasertib (BI 6727)	2.81025
Rigosertib (ON-01910)	3.04784
Flubendazole	3.08693
Bardoxolone Methyl	3.5575
Vincristine	3.62105
Entrectinib (RXDX-101)	3.62235
Proflavine Hemisulfate	3.64813
Vinorelbine Tartrate	3.89746
