## Supplementary Table 2 for "Androgen Regulates SARS-CoV-2 Receptor Levels and Is Associated with Severe COVID-19 Symptoms in Men"

### Sheet: Supplementary Table 2.txt
Name	total	count	ave	combined.z	pv	qv	fisher.p	fisher.q
GLUL	43	34	-0.492164	-3.22734	0.000624742	0.0136663	0.000324336	0.261868
IL6	48	36	-0.392158	-2.71695	0.00329432	0.041376	0.00124888	0.351483
CYP19A1	77	51	-0.291266	-2.55585	0.00529651	0.0583974	0.0116135	0.489273
SERPINA6	69	50	-0.291392	-2.42048	0.00775	0.0760845	0.000625801	0.336368
NR3C1	59	44	-0.314317	-2.41432	0.00788237	0.0763725	0.000365397	0.261868
MMP1	74	52	-0.275702	-2.37168	0.00885374	0.0827632	0.00149835	0.351483
LTA4H	92	61	-0.247063	-2.36974	0.0089002	0.0828374	0.00468191	0.362262
GABRA1	15	14	-0.589091	-2.28154	0.0112583	0.097594	0.00104605	0.351483
SPR	21	18	-0.490448	-2.24751	0.0123036	0.102599	0.0016348	0.351483
SHBG	68	48	-0.258711	-2.13339	0.0164465	0.128116	0.00215732	0.356788
NR1I2	16	13	-0.525259	-2.10104	0.0178189	0.134423	0.0221657	0.581173
NMT1	6	6	-0.853354	-2.09028	0.0182962	0.137062	0.0316663	0.63235
NCEH1	15	13	-0.529695	-2.0515	0.0201092	0.145083	0.00775931	0.430053
SLC22A3	78	53	-0.224221	-1.98026	0.0238369	0.163702	0.00430981	0.362262
MMP9	55	39	-0.266905	-1.97942	0.0238844	0.163702	0.00429237	0.362262
SLC6A3	38	29	-0.320817	-1.97765	0.0239843	0.163702	0.00293098	0.362262
DHFR	12	11	-0.547581	-1.89688	0.0289222	0.190367	0.00660754	0.405892
SPHK2	13	11	-0.52394	-1.88909	0.0294398	0.191805	0.0232094	0.584727
MMP7	33	24	-0.323406	-1.85783	0.0315969	0.19748	0.0148971	0.489273
TACR1	34	24	-0.318084	-1.85473	0.0318171	0.198265	0.0378228	0.63235
GABRB2	29	23	-0.343944	-1.85219	0.031999	0.198265	0.00261302	0.362262
MTNR1A	44	31	-0.275716	-1.82889	0.033708	0.204724	0.0149003	0.489273
F2	25	19	-0.360128	-1.80064	0.0358799	0.212512	0.0157179	0.489273
TAF1	7	7	-0.674206	-1.78378	0.0372296	0.21751	0.0159171	0.489273
MMP13	40	30	-0.281428	-1.77991	0.0375455	0.218761	0.00381323	0.362262
MMP8	51	35	-0.246792	-1.76245	0.0389969	0.224198	0.0166125	0.489273
MTHFD2	7	7	-0.66487	-1.75908	0.0392819	0.224919	0.0159171	0.489273
SRD5A1	34	26	-0.295546	-1.72331	0.0424159	0.23559	0.0033627	0.362262
NAALAD2	24	18	-0.351298	-1.721	0.0426254	0.23559	0.0240834	0.594018
CHRM4	84	53	-0.186663	-1.7108	0.0435595	0.239521	0.0375965	0.63235
