## Supplementary Table 3 for "Androgen Regulates SARS-CoV-2 Receptor Levels and Is Associated with Severe COVID-19 Symptoms in Men"

### Sheet: Sheet1
Upstream AR Activators	AR Signaling	Common AR Target Genes
IGF1R	AR	DHCR24
EGFR	ARID1A	LIFR
FGFR1	ARRB2	NDRG1
FGFR2	DAB2	DBI
FGFR3	DAXX	MMP16
IL6R	DDX5	CTBP1
TNFRSF1A	DDX5	FKBP5
TGFBR1	DDX17	KLK3
	DNAJA1	APPBP2
	EP300	DDC
	ESR2	ALDH1A3
	FKBP4	KRT8
	FOXH1	ELL2
	HDAC1	HERC3
	HEYL	TPD52
	IGF1	SEC24D
	KDM3A	CDK8
	KDM5D	BCHE
	NCOR1	ABHD2
	NCOR2	IDI1
	NKX3-1	DNAJB9
	NODAL	MERTK
	PARK7	SORD
	PHB	ABCC4
	PIAS2	ODC1
	RHOA	PIK3R3
	RNF6	PTPRM
	RNF14	KLK2
	RWDD1	GATA2
	SAFB2	BARD1
	SCGB2A2	TMPRSS2
	SFRP1	SGK
	SIRT1	IQGAP2
	SMARCA4	FN1
	TCF21
	TRIM68
	UBE3A
	ZBTB7A
	ZMIZ1
