## Supplementary Table 4 for "Androgen Regulates SARS-CoV-2 Receptor Levels and Is Associated with Severe COVID-19 Symptoms in Men"

### Sheet: Sheet1
Supplementary Table 1: Phenotypic definitions used in the UK Biobank
Phenotype	Data field	Field name	Data code	Data code definition
Hypertension	20002	Non-cancer illness code, self-reported	1065	Hypertension
Hypertension	20002	Non-cancer illness code, self-reported	1072	Essential hypertension
Hypertension	6150	Vascular/heart problems diagnosed by doctor	4	High blood pressure
Hypertension	41202	Diagnoses - main ICD10	I10	Essential (primary) hypertension
Hypertension	41204	Diagnoses - secondary ICD10	I10	Essential (primary) hypertension
Hypertension	40001	Underlying (primary) cause of death: ICD10	I10	Essential (primary) hypertension
Hypertension	40002	Contributory (secondary) causes of death: ICD10	I10	Essential (primary) hypertension
Hypertension	41202	Diagnoses - main ICD10	I11	Hypertensive heart disease
Hypertension	41204	Diagnoses - secondary ICD10	I11	Hypertensive heart disease
Hypertension	40001	Underlying (primary) cause of death: ICD10	I11	Hypertensive heart disease
Hypertension	40002	Contributory (secondary) causes of death: ICD10	I11	Hypertensive heart disease
Hypertension	41202	Diagnoses - main ICD10	I11.0	Hypertensive heart disease with (congestive) heart failure
Hypertension	41204	Diagnoses - secondary ICD10	I11.0	Hypertensive heart disease with (congestive) heart failure
Hypertension	40001	Underlying (primary) cause of death: ICD10	I11.0	Hypertensive heart disease with (congestive) heart failure
Hypertension	40002	Contributory (secondary) causes of death: ICD10	I11.0	Hypertensive heart disease with (congestive) heart failure
Hypertension	41202	Diagnoses - main ICD10	I11.9	Hypertensive heart disease without (congestive) heart failure
Hypertension	41204	Diagnoses - secondary ICD10	I11.9	Hypertensive heart disease without (congestive) heart failure
Hypertension	40001	Underlying (primary) cause of death: ICD10	I11.9	Hypertensive heart disease without (congestive) heart failure
Hypertension	40002	Contributory (secondary) causes of death: ICD10	I11.9	Hypertensive heart disease without (congestive) heart failure
Hypertension	41202	Diagnoses - main ICD10	I12	Hypertensive renal disease
Hypertension	41204	Diagnoses - secondary ICD10	I12	Hypertensive renal disease
Hypertension	40001	Underlying (primary) cause of death: ICD10	I12	Hypertensive renal disease
Hypertension	40002	Contributory (secondary) causes of death: ICD10	I12	Hypertensive renal disease
Hypertension	41202	Diagnoses - main ICD10	I12.0	Hypertensive renal disease with renal failure
Hypertension	41204	Diagnoses - secondary ICD10	I12.0	Hypertensive renal disease with renal failure
Hypertension	40001	Underlying (primary) cause of death: ICD10	I12.0	Hypertensive renal disease with renal failure
Hypertension	40002	Contributory (secondary) causes of death: ICD10	I12.0	Hypertensive renal disease with renal failure
Hypertension	41202	Diagnoses - main ICD10	I12.9	Hypertensive renal disease without renal failure
Hypertension	41204	Diagnoses - secondary ICD10	I12.9	Hypertensive renal disease without renal failure
Hypertension	40001	Underlying (primary) cause of death: ICD10	I12.9	Hypertensive renal disease without renal failure
Hypertension	40002	Contributory (secondary) causes of death: ICD10	I12.9	Hypertensive renal disease without renal failure
Hypertension	41202	Diagnoses - main ICD10	I13	Hypertensive heart and renal disease
Hypertension	41204	Diagnoses - secondary ICD10	I13	Hypertensive heart and renal disease
Hypertension	40001	Underlying (primary) cause of death: ICD10	I13	Hypertensive heart and renal disease
Hypertension	40002	Contributory (secondary) causes of death: ICD10	I13	Hypertensive heart and renal disease
Hypertension	41202	Diagnoses - main ICD10	I13.0	Hypertensive heart and renal disease with (congestive) heart failure
Hypertension	41204	Diagnoses - secondary ICD10	I13.0	Hypertensive heart and renal disease with (congestive) heart failure
Hypertension	40001	Underlying (primary) cause of death: ICD10	I13.0	Hypertensive heart and renal disease with (congestive) heart failure
Hypertension	40002	Contributory (secondary) causes of death: ICD10	I13.0	Hypertensive heart and renal disease with (congestive) heart failure
Hypertension	41202	Diagnoses - main ICD10	I13.1	Hypertensive heart and renal disease with renal failure
Hypertension	41204	Diagnoses - secondary ICD10	I13.1	Hypertensive heart and renal disease with renal failure
Hypertension	40001	Underlying (primary) cause of death: ICD10	I13.1	Hypertensive heart and renal disease with renal failure
Hypertension	40002	Contributory (secondary) causes of death: ICD10	I13.1	Hypertensive heart and renal disease with renal failure
Hypertension	41202	Diagnoses - main ICD10	I13.2	Hypertensive heart and renal disease with both (congestive) heart failure and renal failure
Hypertension	41204	Diagnoses - secondary ICD10	I13.2	Hypertensive heart and renal disease with both (congestive) heart failure and renal failure
Hypertension	40001	Underlying (primary) cause of death: ICD10	I13.2	Hypertensive heart and renal disease with both (congestive) heart failure and renal failure
Hypertension	40002	Contributory (secondary) causes of death: ICD10	I13.2	Hypertensive heart and renal disease with both (congestive) heart failure and renal failure
Hypertension	41202	Diagnoses - main ICD10	I13.9	Hypertensive heart and renal disease, unspecified
Hypertension	41204	Diagnoses - secondary ICD10	I13.9	Hypertensive heart and renal disease, unspecified
Hypertension	40001	Underlying (primary) cause of death: ICD10	I13.9	Hypertensive heart and renal disease, unspecified
Hypertension	40002	Contributory (secondary) causes of death: ICD10	I13.9	Hypertensive heart and renal disease, unspecified
Hypertension	41202	Diagnoses - main ICD10	I15	Secondary hypertension
Hypertension	41204	Diagnoses - secondary ICD10	I15	Secondary hypertension
Hypertension	40001	Underlying (primary) cause of death: ICD10	I15	Secondary hypertension
Hypertension	40002	Contributory (secondary) causes of death: ICD10	I15	Secondary hypertension
Hypertension	41202	Diagnoses - main ICD10	I15.0	Renovascular hypertension
Hypertension	41204	Diagnoses - secondary ICD10	I15.0	Renovascular hypertension
Hypertension	40001	Underlying (primary) cause of death: ICD10	I15.0	Renovascular hypertension
Hypertension	40002	Contributory (secondary) causes of death: ICD10	I15.0	Renovascular hypertension
Hypertension	41202	Diagnoses - main ICD10	I15.1	Hypertension secondary to other renal disorders
Hypertension	41204	Diagnoses - secondary ICD10	I15.1	Hypertension secondary to other renal disorders
Hypertension	40001	Underlying (primary) cause of death: ICD10	I15.1	Hypertension secondary to other renal disorders
Hypertension	40002	Contributory (secondary) causes of death: ICD10	I15.1	Hypertension secondary to other renal disorders
Hypertension	41202	Diagnoses - main ICD10	I15.2	Hypertension secondary to endocrine disorders
Hypertension	41204	Diagnoses - secondary ICD10	I15.2	Hypertension secondary to endocrine disorders
Hypertension	40001	Underlying (primary) cause of death: ICD10	I15.2	Hypertension secondary to endocrine disorders
Hypertension	40002	Contributory (secondary) causes of death: ICD10	I15.2	Hypertension secondary to endocrine disorders
Hypertension	41202	Diagnoses - main ICD10	I15.8	Other secondary hypertension
Hypertension	41204	Diagnoses - secondary ICD10	I15.8	Other secondary hypertension
Hypertension	40001	Underlying (primary) cause of death: ICD10	I15.8	Other secondary hypertension
Hypertension	40002	Contributory (secondary) causes of death: ICD10	I15.8	Other secondary hypertension
Hypertension	41202	Diagnoses - main ICD10	I15.9	Secondary hypertension, unspecified
Hypertension	41204	Diagnoses - secondary ICD10	I15.9	Secondary hypertension, unspecified
Hypertension	40001	Underlying (primary) cause of death: ICD10	I15.9	Secondary hypertension, unspecified
Hypertension	40002	Contributory (secondary) causes of death: ICD10	I15.9	Secondary hypertension, unspecified
Hypertension	41203	Diagnoses - main ICD9	401	Essential hypertension
Hypertension	41205	Diagnoses - secondary ICD9	401	Essential hypertension
Hypertension	41203	Diagnoses - main ICD9	4010	Essential hypertension, specified as malignant
Hypertension	41205	Diagnoses - secondary ICD9	4010	Essential hypertension, specified as malignant
Hypertension	41203	Diagnoses - main ICD9	4011	Essential hypertension, specified as benign
Hypertension	41205	Diagnoses - secondary ICD9	4011	Essential hypertension, specified as benign
Hypertension	41203	Diagnoses - main ICD9	4019	Essential hypertension, not specified as malignant or benign
Hypertension	41205	Diagnoses - secondary ICD9	4019	Essential hypertension, not specified as malignant or benign
Hypertension	41203	Diagnoses - main ICD9	402	Hypertensive heart disease
Hypertension	41205	Diagnoses - secondary ICD9	402	Hypertensive heart disease
Hypertension	41203	Diagnoses - main ICD9	4020	Hypertensive heart disease, specified as malignant
Hypertension	41205	Diagnoses - secondary ICD9	4020	Hypertensive heart disease, specified as malignant
Hypertension	41203	Diagnoses - main ICD9	4021	Hypertensive heart disease, specified as benign
Hypertension	41205	Diagnoses - secondary ICD9	4021	Hypertensive heart disease, specified as benign
Hypertension	41203	Diagnoses - main ICD9	4029	Hypertensive heart disease, not specified as malignant or benign
Hypertension	41205	Diagnoses - secondary ICD9	4029	Hypertensive heart disease, not specified as malignant or benign
Hypertension	41203	Diagnoses - main ICD9	403	Hypertensive renal disease
Hypertension	41205	Diagnoses - secondary ICD9	403	Hypertensive renal disease
Hypertension	41203	Diagnoses - main ICD9	4030	Hypertensive renal disease, specified as malignant
Hypertension	41205	Diagnoses - secondary ICD9	4030	Hypertensive renal disease, specified as malignant
Hypertension	41203	Diagnoses - main ICD9	4031	Hypertensive renal disease, specified as benign
Hypertension	41205	Diagnoses - secondary ICD9	4031	Hypertensive renal disease, specified as benign
Hypertension	41203	Diagnoses - main ICD9	4039	Hypertensive renal disease, not specified as malignant or benign
Hypertension	41205	Diagnoses - secondary ICD9	4039	Hypertensive renal disease, not specified as malignant or benign
Hypertension	41203	Diagnoses - main ICD9	404	Hypertensive heart and renal disease
Hypertension	41205	Diagnoses - secondary ICD9	404	Hypertensive heart and renal disease
Hypertension	41203	Diagnoses - main ICD9	4040	Hypertensive heart and renal disease, specified as malignant
Hypertension	41205	Diagnoses - secondary ICD9	4040	Hypertensive heart and renal disease, specified as malignant
Hypertension	41203	Diagnoses - main ICD9	4041	Hypertensive heart and renal disease, specified as benign
Hypertension	41205	Diagnoses - secondary ICD9	4041	Hypertensive heart and renal disease, specified as benign
Hypertension	41203	Diagnoses - main ICD9	4049	Hypertensive heart and renal disease, not specified as malignant or benign
Hypertension	41205	Diagnoses - secondary ICD9	4049	Hypertensive heart and renal disease, not specified as malignant or benign
Hypertension	41203	Diagnoses - main ICD9	405	Secondary hypertension
Hypertension	41205	Diagnoses - secondary ICD9	405	Secondary hypertension
Hypertension	41203	Diagnoses - main ICD9	4050	Secondary hypertension, specified as malignant
Hypertension	41205	Diagnoses - secondary ICD9	4050	Secondary hypertension, specified as malignant
Hypertension	41203	Diagnoses - main ICD9	4051	Secondary hypertension, specified as benign
Hypertension	41205	Diagnoses - secondary ICD9	4051	Secondary hypertension, specified as benign
Hypertension	41203	Diagnoses - main ICD9	4059	Secondary hypertension, not specified as malignant or benign
Hypertension	41205	Diagnoses - secondary ICD9	4059	Secondary hypertension, not specified as malignant or benign
Diabetes, Type 2	20002	Non-cancer illness code, self-reported	1223	Type 2 diabetes
Diabetes, Type 2	41202	Diagnoses - main ICD10	E11	Non-insulin-dependent diabetes mellitus
Diabetes, Type 2	41204	Diagnoses - secondary ICD10	E11	Non-insulin-dependent diabetes mellitus
Diabetes, Type 2	40001	Underlying (primary) cause of death: ICD10	E11	Non-insulin-dependent diabetes mellitus
Diabetes, Type 2	40002	Contributory (secondary) causes of death: ICD10	E11	Non-insulin-dependent diabetes mellitus
Diabetes, Type 2	41202	Diagnoses - main ICD10	E11.0	Non-insulin-dependent diabetes mellitus - with coma
Diabetes, Type 2	41204	Diagnoses - secondary ICD10	E11.0	Non-insulin-dependent diabetes mellitus - with coma
Diabetes, Type 2	40001	Underlying (primary) cause of death: ICD10	E11.0	Non-insulin-dependent diabetes mellitus - with coma
Diabetes, Type 2	40002	Contributory (secondary) causes of death: ICD10	E11.0	Non-insulin-dependent diabetes mellitus - with coma
Diabetes, Type 2	41202	Diagnoses - main ICD10	E11.1	Non-insulin-dependent diabetes mellitus - with ketoacidosis
Diabetes, Type 2	41204	Diagnoses - secondary ICD10	E11.1	Non-insulin-dependent diabetes mellitus - with ketoacidosis
Diabetes, Type 2	40001	Underlying (primary) cause of death: ICD10	E11.1	Non-insulin-dependent diabetes mellitus - with ketoacidosis
Diabetes, Type 2	40002	Contributory (secondary) causes of death: ICD10	E11.1	Non-insulin-dependent diabetes mellitus - with ketoacidosis
Diabetes, Type 2	41202	Diagnoses - main ICD10	E11.2	Non-insulin-dependent diabetes mellitus - with renal complications
Diabetes, Type 2	41204	Diagnoses - secondary ICD10	E11.2	Non-insulin-dependent diabetes mellitus - with renal complications
Diabetes, Type 2	40001	Underlying (primary) cause of death: ICD10	E11.2	Non-insulin-dependent diabetes mellitus - with renal complications
Diabetes, Type 2	40002	Contributory (secondary) causes of death: ICD10	E11.2	Non-insulin-dependent diabetes mellitus - with renal complications
Diabetes, Type 2	41202	Diagnoses - main ICD10	E11.3	Non-insulin-dependent diabetes mellitus - with ophthalmic complications
Diabetes, Type 2	41204	Diagnoses - secondary ICD10	E11.3	Non-insulin-dependent diabetes mellitus - with ophthalmic complications
Diabetes, Type 2	40001	Underlying (primary) cause of death: ICD10	E11.3	Non-insulin-dependent diabetes mellitus - with ophthalmic complications
Diabetes, Type 2	40002	Contributory (secondary) causes of death: ICD10	E11.3	Non-insulin-dependent diabetes mellitus - with ophthalmic complications
Diabetes, Type 2	41202	Diagnoses - main ICD10	E11.4	Non-insulin-dependent diabetes mellitus - with neurological complications
Diabetes, Type 2	41204	Diagnoses - secondary ICD10	E11.4	Non-insulin-dependent diabetes mellitus - with neurological complications
Diabetes, Type 2	40001	Underlying (primary) cause of death: ICD10	E11.4	Non-insulin-dependent diabetes mellitus - with neurological complications
Diabetes, Type 2	40002	Contributory (secondary) causes of death: ICD10	E11.4	Non-insulin-dependent diabetes mellitus - with neurological complications
Diabetes, Type 2	41202	Diagnoses - main ICD10	E11.5	Non-insulin-dependent diabetes mellitus - with peripheral circulatory complications
Diabetes, Type 2	41204	Diagnoses - secondary ICD10	E11.5	Non-insulin-dependent diabetes mellitus - with peripheral circulatory complications
Diabetes, Type 2	40001	Underlying (primary) cause of death: ICD10	E11.5	Non-insulin-dependent diabetes mellitus - with peripheral circulatory complications
Diabetes, Type 2	40002	Contributory (secondary) causes of death: ICD10	E11.5	Non-insulin-dependent diabetes mellitus - with peripheral circulatory complications
Diabetes, Type 2	41202	Diagnoses - main ICD10	E11.6	Non-insulin-dependent diabetes mellitus - with other specified complications
Diabetes, Type 2	41204	Diagnoses - secondary ICD10	E11.6	Non-insulin-dependent diabetes mellitus - with other specified complications
Diabetes, Type 2	40001	Underlying (primary) cause of death: ICD10	E11.6	Non-insulin-dependent diabetes mellitus - with other specified complications
Diabetes, Type 2	40002	Contributory (secondary) causes of death: ICD10	E11.6	Non-insulin-dependent diabetes mellitus - with other specified complications
Diabetes, Type 2	41202	Diagnoses - main ICD10	E11.7	Non-insulin-dependent diabetes mellitus - with multiple complications
Diabetes, Type 2	41204	Diagnoses - secondary ICD10	E11.7	Non-insulin-dependent diabetes mellitus - with multiple complications
Diabetes, Type 2	40001	Underlying (primary) cause of death: ICD10	E11.7	Non-insulin-dependent diabetes mellitus - with multiple complications
Diabetes, Type 2	40002	Contributory (secondary) causes of death: ICD10	E11.7	Non-insulin-dependent diabetes mellitus - with multiple complications
Diabetes, Type 2	41202	Diagnoses - main ICD10	E11.8	Non-insulin-dependent diabetes mellitus - with unspecified complications
Diabetes, Type 2	41204	Diagnoses - secondary ICD10	E11.8	Non-insulin-dependent diabetes mellitus - with unspecified complications
Diabetes, Type 2	40001	Underlying (primary) cause of death: ICD10	E11.8	Non-insulin-dependent diabetes mellitus - with unspecified complications
Diabetes, Type 2	40002	Contributory (secondary) causes of death: ICD10	E11.8	Non-insulin-dependent diabetes mellitus - with unspecified complications
Diabetes, Type 2	41202	Diagnoses - main ICD10	E11.9	Non-insulin-dependent diabetes mellitus - without complications
Diabetes, Type 2	41204	Diagnoses - secondary ICD10	E11.9	Non-insulin-dependent diabetes mellitus - without complications
Diabetes, Type 2	40001	Underlying (primary) cause of death: ICD10	E11.9	Non-insulin-dependent diabetes mellitus - without complications
Diabetes, Type 2	40002	Contributory (secondary) causes of death: ICD10	E11.9	Non-insulin-dependent diabetes mellitus - without complications
Enlarged prostate	20002	Non-cancer illness code, self-reported	1396	Enlarged prostate
Enlarged prostate	41202	Diagnoses - main ICD10	N40	Hyperplasia of prostate
Enlarged prostate	41204	Diagnoses - secondary ICD10	N40	Hyperplasia of prostate
Enlarged prostate	40001	Underlying (primary) cause of death: ICD10	N40	Hyperplasia of prostate
Enlarged prostate	40002	Contributory (secondary) causes of death: ICD10	N40	Hyperplasia of prostate
Enlarged prostate	41203	Diagnosis - main ICD9	600	Hyperplasia of prostate
Enlarged prostate	41205	Diagnoses - secondary ICD9	600	Hyperplasia of prostate
Enlarged prostate	41203	Diagnosis - main ICD9	6009	Hyperplasia of prostate
Enlarged prostate	41205	Diagnoses - secondary ICD9	6009	Hyperplasia of prostate
Enlarged prostate	41203	Diagnosis - main ICD9	60099	Hyperplasia of prostate (not otherwise specified)
Enlarged prostate	41205	Diagnoses - secondary ICD9	60099	Hyperplasia of prostate (not otherwise specified)
